# Cholesterol Dysregulation in APOE4 Astrocytes Promotes α-Synuclein Pathology in miBrains, a Human Brain Tissue Model

**DOI:** 10.1101/2025.02.09.637107

**Authors:** Louise A. Mesentier-Louro, Camille Goldman, Sebastian Gaese, Alice Buonfiglioli, Dimitrios Kyriakis, Ashley Harlock, Alain Ndayisaba, Emily R. Sartori, Abigail Uchitelev, John F. Fullard, Evelyn Hennigan, Donghoon Lee, Braxton R. Schuldt, Rikki B. Rooklin, Jonathan Barra, Jose Javier Bravo-Cordero, Panos Roussos, Vikram Khurana, Joel W. Blanchard

## Abstract

The pathological hallmarks of neurodegeneration are the aberrant post-translational modification and aggregation of proteins. Genetic factors, like *APOE4,* increase the prevalence and severity of tau, amyloid, and α-synuclein pathologies. However, the human brain is largely inaccessible during this process, limiting mechanistic understanding. Here, we developed an iPSC-based 3D model that integrates neurons, glia, myelin, and cerebrovascular cells into a human brain-like tissue (“miBrain”). Single-nucleus RNA sequencing of miBrains confirmed the presence of diverse cell populations and revealed transcriptional responses to α-synuclein pathology. Like the human brain, pathogenic α-synuclein is increased in *APOE4/4* miBrains. Combinatorial experiments revealed that endolysosomal dysfunction caused by cholesterol accumulation in *APOE4/4* astrocytes impairs the degradation of soluble α-synuclein leading to a pathogenic transformation that seeds α-synuclein inclusions in neurons. Collectively, this study establishes a robust model for investigating protein inclusions in human iPSC-derived brain tissue and highlights the role of astrocytes and cholesterol in *APOE4*-mediated pathologies.
