## Supplementary material for "Cholesterol Dysregulation in APOE4 Astrocytes Promotes α-Synuclein Pathology in miBrains, a Human Brain Tissue Model": Supplmental Table 4

### Sheet: ST1 - miBRAIN_QC_per_sample cop
Sample	Condition	n_cells	nCount_RNA_mean	nFeature_RNA_mean	pct_Mural_stromal_cells	pct_Early_neurons	pct_Neurons	pct_Endothelial_cells	pct_Astrocytes	pct_Progenitors_OPC	pct_Perivascular_progenitors	pct_Microglia
Blanchard-A53T-E3-snRNAseq-a	A53T-E3	6199	10138.2	3798.04	71.48	10.73	6.08	4.15	2.95	3.16	1.24	0.21
Blanchard-A53T-E3-snRNAseq-b	A53T-E3	6859	9815.96	3796.79	70.68	7.81	8.41	4.2	4.74	3.05	1.01	0.1
Blanchard-A53T-E4-snRNAseq-a	A53T-E4	9853	7423.74	3217.09	45.69	28.08	14.91	1.1	5.55	3.77	0.84	0.06
Blanchard-A53T-E4-snRNAseq-b	A53T-E4	8817	8701.54	3525.6	34.44	28.04	24.1	0.82	8.89	2.71	0.96	0.03
Blanchard-Cntrl-snRNAseq-a	Cntrl	5796	12186	4200.73	73.26	8.52	5.42	4.26	3.62	3.05	1.73	0.14
Blanchard-Cntrl-snRNAseq-b	Cntrl	6296	11776.7	4177.87	71.59	7.75	6.94	4.18	5.21	3.35	0.94	0.05
