## Supplementary material for "Cholesterol Dysregulation in APOE4 Astrocytes Promotes α-Synuclein Pathology in miBrains, a Human Brain Tissue Model": Supplmental Table 5

### Sheet: Number_of_cells_per_sample_ct
Var1	Var2	Freq	Normalized by control
Astrocytes	Blanchard-A53T-E3-snRNAseq-a	183	0.680297
Early neurons	Blanchard-A53T-E3-snRNAseq-a	665	1.35438
Endothelial cells	Blanchard-A53T-E3-snRNAseq-a	257	1.00784
Microglia	Blanchard-A53T-E3-snRNAseq-a	13	2.36364
Mural/stromal cells	Blanchard-A53T-E3-snRNAseq-a	4431	1.01245
Neurons	Blanchard-A53T-E3-snRNAseq-a	377	1.00399
Perivascular progenitors	Blanchard-A53T-E3-snRNAseq-a	77	0.968553
Progenitors/OPC	Blanchard-A53T-E3-snRNAseq-a	196	1.01031
Astrocytes	Blanchard-A53T-E3-snRNAseq-b	325	1.20818
Early neurons	Blanchard-A53T-E3-snRNAseq-b	536	1.09165
Endothelial cells	Blanchard-A53T-E3-snRNAseq-b	288	1.12941
Microglia	Blanchard-A53T-E3-snRNAseq-b	7	1.27273
Mural/stromal cells	Blanchard-A53T-E3-snRNAseq-b	4848	1.10773
Neurons	Blanchard-A53T-E3-snRNAseq-b	577	1.53662
Perivascular progenitors	Blanchard-A53T-E3-snRNAseq-b	69	0.867925
Progenitors/OPC	Blanchard-A53T-E3-snRNAseq-b	209	1.07732
Astrocytes	Blanchard-A53T-E4-snRNAseq-a	547
Early neurons	Blanchard-A53T-E4-snRNAseq-a	2767
Endothelial cells	Blanchard-A53T-E4-snRNAseq-a	108
Microglia	Blanchard-A53T-E4-snRNAseq-a	6
Mural/stromal cells	Blanchard-A53T-E4-snRNAseq-a	4502
Neurons	Blanchard-A53T-E4-snRNAseq-a	1469
Perivascular progenitors	Blanchard-A53T-E4-snRNAseq-a	83
Progenitors/OPC	Blanchard-A53T-E4-snRNAseq-a	371
Astrocytes	Blanchard-A53T-E4-snRNAseq-b	784
Early neurons	Blanchard-A53T-E4-snRNAseq-b	2472
Endothelial cells	Blanchard-A53T-E4-snRNAseq-b	72
Microglia	Blanchard-A53T-E4-snRNAseq-b	3
Mural/stromal cells	Blanchard-A53T-E4-snRNAseq-b	3037
Neurons	Blanchard-A53T-E4-snRNAseq-b	2125
Perivascular progenitors	Blanchard-A53T-E4-snRNAseq-b	85
Progenitors/OPC	Blanchard-A53T-E4-snRNAseq-b	239
			Control average	Normalized by control
Astrocytes	Blanchard-wt-snRNAseq-a	210	269	0.780669
Early neurons	Blanchard-wt-snRNAseq-a	494	491	1.00611
Endothelial cells	Blanchard-wt-snRNAseq-a	247	255	0.968627
Microglia	Blanchard-wt-snRNAseq-a	8	5.5	1.45455
Mural/stromal cells	Blanchard-wt-snRNAseq-a	4246	4376.5	0.970182
Neurons	Blanchard-wt-snRNAseq-a	314	375.5	0.836218
Perivascular progenitors	Blanchard-wt-snRNAseq-a	100	79.5	1.25786
Progenitors/OPC	Blanchard-wt-snRNAseq-a	177	194	0.912371
Astrocytes	Blanchard-wt-snRNAseq-b	328		1.21933
Early neurons	Blanchard-wt-snRNAseq-b	488		0.99389
Endothelial cells	Blanchard-wt-snRNAseq-b	263		1.03137
Microglia	Blanchard-wt-snRNAseq-b	3		0.545455
Mural/stromal cells	Blanchard-wt-snRNAseq-b	4507		1.02982
Neurons	Blanchard-wt-snRNAseq-b	437		1.16378
Perivascular progenitors	Blanchard-wt-snRNAseq-b	59		0.742138
Progenitors/OPC	Blanchard-wt-snRNAseq-b	211		1.08763
