## Supplementary material for "Cholesterol Dysregulation in APOE4 Astrocytes Promotes α-Synuclein Pathology in miBrains, a Human Brain Tissue Model": KRT

### Sheet: KRT
RESOURCE TYPE	RESOURCE NAME	SOURCE	IDENTIFIER	RRID	NEW/REUSE	ADDITIONAL INFORMATION
Chemicals, peptides, and recombinant proteins	2-hydroxypropyl-β-cyclodextrin	Sigma	Cat# C0926		Reuse
Chemicals, peptides, and recombinant proteins	Accutase	Stemcell	Cat# 07920		Reuse
Chemicals, peptides, and recombinant proteins	Activin A	Peprotech	Cat# 120-14P		Reuse
Chemicals, peptides, and recombinant proteins	Astrocyte Growth Supplement	ScienCell	Cat#1852		Reuse
Chemicals, peptides, and recombinant proteins	Astrocyte Medium (AM)	ScienCell	Cat# 1801		Reuse
Chemicals, peptides, and recombinant proteins	a-Synuclein (1-140) HiLyte Fluor 488	Anaspec	Cat# AS-55457		Reuse
Chemicals, peptides, and recombinant proteins	Atorvastatin	Sigma	Cat# SML3030		Reuse
Chemicals, peptides, and recombinant proteins	B27	Gibco	Cat# 17504044		Reuse
Chemicals, peptides, and recombinant proteins	B27 without Vitamin A	Gibco	Cat# 12587010		Reuse
Chemicals, peptides, and recombinant proteins	Bafilomycin A1	Millipore	Cat# B1793		Reuse
Chemicals, peptides, and recombinant proteins	Bovine Calf Serum	Cytiva	Cat# SH30073		Reuse
Chemicals, peptides, and recombinant proteins	BDNF	Peprotech	Cat# 450-02		Reuse
Chemicals, peptides, and recombinant proteins	BES	Millipore	Cat# 391334		Reuse
Chemicals, peptides, and recombinant proteins	Biotin	Sigma	Cat#B4639		Reuse
Chemicals, peptides, and recombinant proteins	Blasticidin	Gibco	Cat # A1113903		Reuse
Chemicals, peptides, and recombinant proteins	BMP4	Peprotech	Cat# 120-05ET		Reuse
Chemicals, peptides, and recombinant proteins	BODIPY 493/503	Molecular Probes	Cat# D3922		Reuse
Chemicals, peptides, and recombinant proteins	BODIPY-Cholesterol	Cayman	Cat# 24618		Reuse
Chemicals, peptides, and recombinant proteins	Calcium Chloride (CaCl2)	Sigma	Cat# C1016		Reuse
Chemicals, peptides, and recombinant proteins	CD Lipids	Gibco	Cat# 11905031		Reuse
Chemicals, peptides, and recombinant proteins	CHIR99021	Tocris	Cat# 4423		Reuse
Chemicals, peptides, and recombinant proteins	CNTF	Peprotech	Cat# 450-13		Reuse
Chemicals, peptides, and recombinant proteins	Dibutyryl cAMP	Biogems	Cat# 1698950		Reuse
Chemicals, peptides, and recombinant proteins	DMEM	Gibco	Cat# 11965092		Reuse
Chemicals, peptides, and recombinant proteins	DMEM/F12 with GlutaMAX	Gibco	Cat# 10565018		Reuse
Chemicals, peptides, and recombinant proteins	Doxycyline	Millipore	Cat# D3072		Reuse
Chemicals, peptides, and recombinant proteins	DQ-BSA Red	Thermo Scientific	Cat # D12051		Reuse
Chemicals, peptides, and recombinant proteins	DRAQ5	Thermo Scientific	Cat# 52251		Reuse
Chemicals, peptides, and recombinant proteins	Efavirenz	MedChem Express	Cat# HY10572		Reuse
Chemicals, peptides, and recombinant proteins	ECL	Revvity Health Sciences	Cat# 50-904-9325		Reuse
Chemicals, peptides, and recombinant proteins	FGF-basic	Peprotech	Cat# 100-18B		Reuse
Chemicals, peptides, and recombinant proteins	Filipin	Sigma	Cat# F9765		Reuse
Chemicals, peptides, and recombinant proteins	Forkskolin	R&D	Cat# 1099/10		Reuse
Chemicals, peptides, and recombinant proteins	GDNF	Peprotech	Cat# 450-10		Reuse
Chemicals, peptides, and recombinant proteins	Gelxtrex	Gibco	Cat# A1413201		Reuse
Chemicals, peptides, and recombinant proteins	GlutaMAX	Gibco	Cat# 35050061		Reuse
Chemicals, peptides, and recombinant proteins	HGF	Peprotech	Cat# 100-39H		Reuse
Chemicals, peptides, and recombinant proteins	Hoechst33342	Thermo Scientific	Cat# 62249		Reuse
Chemicals, peptides, and recombinant proteins	Human Endothelial SFM	Gibco	Cat# 11111044		Reuse
Chemicals, peptides, and recombinant proteins	IGF-1	Peprotech	Cat# 100-11		Reuse
Chemicals, peptides, and recombinant proteins	IL-34	Peprotech	Cat#: 200-34		Reuse
Chemicals, peptides, and recombinant proteins	Insulin	Sigma	Cat# I9278		Reuse
Chemicals, peptides, and recombinant proteins	Laminin	Gibco	Cat# 23017015		Reuse
Chemicals, peptides, and recombinant proteins	L-Ascorbic Acid	Fisher Scientific	Cat# BP351		Reuse
Chemicals, peptides, and recombinant proteins	LipidSpot	Biotium	Cat# 70069-T		Reuse
Chemicals, peptides, and recombinant proteins	LDN193189	Tocris	Cat# 6053		Reuse
Chemicals, peptides, and recombinant proteins	Lipofectamine Stem Transfection Reagent	Invitrogen	Cat# STEM00001		Reuse
Chemicals, peptides, and recombinant proteins	LXR-623	MedChem Express	Cat# HY-10629		Reuse
Chemicals, peptides, and recombinant proteins	LysoTracker DeepRed	Thermo Scientific	Cat# L12492		Reuse
Chemicals, peptides, and recombinant proteins	Matrigel	Corning	Cat# 354234		Reuse
Chemicals, peptides, and recombinant proteins	M-CSF	Peprotech	Cat#: 300-25		Reuse
Chemicals, peptides, and recombinant proteins	MEM-Non-Essential Amino Acids	Gibco	Cat#111400050		Reuse
Chemicals, peptides, and recombinant proteins	Methyl-β-cyclodextrin	Cayman	Cat #21633		Reuse
Chemicals, peptides, and recombinant proteins	Monothioglycerol	Millipore Sigma	Cat#: M6145		Reuse
Chemicals, peptides, and recombinant proteins	N2	Gibco	Cat# 17502048		Reuse
Chemicals, peptides, and recombinant proteins	Neurobasal	Gibco	Cat# 21103049		Reuse
Chemicals, peptides, and recombinant proteins	NuPAGE LDS Sample Buffer (4X)	Invitrogen	Cat# NP0007		Reuse
Chemicals, peptides, and recombinant proteins	NT3	Peprotech	Cat# 450-03		Reuse
Chemicals, peptides, and recombinant proteins	PageRuler Prestained Protein Ladder	Thermo Scientific	Cat# 26616		Reuse
Chemicals, peptides, and recombinant proteins	PDGF-AA	Peprotech	Cat# 100-13A		Reuse
Chemicals, peptides, and recombinant proteins	PDGF-BB	Peprotech	Cat# AF-100-14B		Reuse
Chemicals, peptides, and recombinant proteins	PEG 8000	Sigma	Cat# P2139		Reuse
Chemicals, peptides, and recombinant proteins	Penicillin-Streptomycin	Gibco	Cat# 15140122		Reuse
Chemicals, peptides, and recombinant proteins	Puromycin	Gibco	Cat# A1113803		Reuse
Chemicals, peptides, and recombinant proteins	Retinoic Acid	MIllipore	Cat# R2625		Reuse
Chemicals, peptides, and recombinant proteins	SAG	Cayman	Cat# 11914		Reuse
Chemicals, peptides, and recombinant proteins	SB431542	Stemgent	Cat# 04-0010		Reuse
Chemicals, peptides, and recombinant proteins	Sodium Chloride (NaCl)	Fisher Scientific	Cat# S271-1		Reuse
Chemicals, peptides, and recombinant proteins	Sodium Phosphate Dibasic (Na2HPO4­)	Sigma	Cat# S5136		Reuse
Chemicals, peptides, and recombinant proteins	Stem-CellBanker	AMSBIO	Cat#: 11924		Reuse
Chemicals, peptides, and recombinant proteins	STEMdiff Hematopoietic Kit	Stem Cell Technologies	Cat# 05310		Reuse
Chemicals, peptides, and recombinant proteins	StemFlex	Gibco	Cat# A3349401		Reuse
Chemicals, peptides, and recombinant proteins	T0901317	MedChem Express	Cat# HY-10626		Reuse
Chemicals, peptides, and recombinant proteins	TGFβ1	Peprotech	Cat#: 100-21		Reuse
Chemicals, peptides, and recombinant proteins	TrypLE Select	Gibco	Cat# 12563011		Reuse
Chemicals, peptides, and recombinant proteins	VEGF-A	Peprotech	Cat#100-20		Reuse
Chemicals, peptides, and recombinant proteins	Y-27632	Tocris	Cat# 1254		Reuse
Antibody	a-Synuclein (MJFR1)	Abcam	Cat# ab138501	RRID:AB_2537217	Reuse
Antibody	a-Synuclein (phospoho S129) (MJF-R13)	Abcam	Cat# ab168381	RRID:AB_2728613	Reuse
Antibody	a-Synuclein pS129 (D1R1R)	CellSignaling	Cat# 23706	RRID:AB_2798868	Reuse
Antibody	a-Synuclein pS129 (EP1536Y)	Abcam	Cat# ab51253	RRID:AB_869973	Reuse
Antibody	aSynuclein aggregate (MJFR-14-6-4-2)	Abcam	Cat# ab209538	RRID:AB_2714215	Reuse
Antibody	AQP4	Invitrogen	Cat# PA5-53234	RRID:AB_2638104	Reuse
Antibody	Beta-Amyloid (D54D2)/ 1:500 (IF)	Cell Signaling	Cat# 8243S	RRID:AB_2797642	Reuse
Antibody	CD31/PECAM-1	R&D Systems	Cat# AF806	RRID:AB_355617	Reuse
Antibody	CD49f	BioLegend	Cat# 313602	RRID:AB_345296	Reuse
Antibody	GFAP	Invitrogen	Cat# 14-9892-82	RRID:AB_10598206	Reuse
Antibody	IBA1	NovusBio	Cat# NB100-1028	RRID:AB_3148646	Reuse
Antibody	IBA1	Fujifilm	Cat# 019-19741	RRID:AB_839504	Reuse
Antibody	LAMP1	NovusBio	Cat# NBP2-25183	RRID:AB_3274259	Reuse
Antibody	MAP2	Biolegend	Cat# 822501	RRID:AB_2564858	Reuse
Antibody	MBP	EMD Millipore	Cat# AB9348	RRID:AB_2140366	Reuse
Antibody	MRF	EMD Millipore	Cat# ABN45	RRID:AB_2750648	Reuse
Antibody	Neurofilament-H	BioLegend	Cat# 822601	RRID:AB_2564859	Reuse
Antibody	NG2	EMD Millipore	Cat# Ab5320	RRID:AB_91789	Reuse
Antibody	PHF1	Gift from Peter Davies Lab	-		Reuse
Antibody	S100β	Sigma-Aldrich	Cat# S2532	RRID:AB_477499	Reuse
Antibody	Tom20 (F-10)	Santa Cruz Biotechnologies	Cat# sc-17764	RRID:AB_628381	Reuse
Antibody	Tubulin β 3 (TUBB3) (TUJ1)	BioLegend	Cat# 801202	RRID:AB_2313773	Reuse
Antibody	VECAD	R&D Systems	Cat# AF938	RRID:AB_355726	Reuse
Antibody	β-Actin	Invitrogen	Cat# am4302	RRID:AB_2536382	Reuse
Critical commercial assays	Criterion 4-12% Criterion XT Bis-Tris precast gel	BioRad	Cat# 3450124	exception	Reuse
Critical commercial assays	LDH-Glo Cytotoxicity Assay	Promega	Cat# J2381	exception	Reuse
Critical commercial assays	Pierce BCA Protein Assay	Thermo Scientific	Cat# 23223	exception	Reuse
Experimental models: Cell lines	A53T-1A CORR28	Harvard Medical School		RRID: CVCL_E3CE	Reuse
Experimental models: Cell lines	AG09173 iPSCs	Coriell Institute		RRID: CVCL_4L66	Reuse
Experimental models: Cell lines	ADRC5 iPSCs	UCI			Reuse
Experimental models: Cell lines	KOLF2.1J iPSCs	Jackson Laboratories		RRID:CVCL_B5P3	Reuse
Recombinant DNA	piggyBac-rtTA (4th_Gen)-NGN2-2A-PURO-IRES-SNAP	Addgene	Cat# 209077	RRID:Addgene_209077	Reuse
Recombinant DNA	piggyBac-rtTA (4th_Gen)-SNCA(A53T)-sfGFP-IRES-NGN2-puro	Addgene	Cat# 209080	RRID:Addgene_209080	Reuse
Recombinant DNA	piggyBac-rtTA (4th_Gen)-SNCA(A53T-DNAC)-sfGFP-IRES-NGN2-puro	Addgene	Cat# 209081	RRID:Addgene_209081	Reuse
Recombinant DNA	PB_iETV2_P2A_GFP_Puro	Addgene	Cat# 168805	RRID:Addgene_168805	Reuse
Recombinant DNA	pMDLg/pRRE	Addgene	Cat# 12251	RRID: Addgene_12251	Reuse
Recombinant DNA	pRSV.Rev	Addgene	Cat# 12253	RRID: Addgene_12253	Reuse
Recombinant DNA	pMD2.G	Addgene	Cat# 12259	RRID: Addgene_12259	Reuse
Recombinant DNA	MISSION shRNA targeting human SNCA (TRCN0000320570)	Sigma-Aldrich	TRCN0000320570		Reuse	TRC shRNA clone targeting human SNCA (MISSION library)
Recombinant DNA	MISSION shRNA targeting human SNCA (TRCN0000320648)	Sigma-Aldrich	TRCN0000320648		Reuse	TRC shRNA clone targeting human SNCA (MISSION library)
Oligonucleotides	ACTB F: CCTGGCACCCAGCACAAT	IDT	NA		Reuse	From: doi: 10.1016/j.stem.2021.01.005.
Oligonucleotides	ACTB R: GCCGATCCACACGGAGTA	IDT	NA		Reuse
Oligonucleotides	SNCA F: CACAGGAAGGAATTCTGGAAGATA	IDT	NA		Reuse
Oligonucleotides	SNCA R: GCTTCAGGTTCGTAGTCTTGAT	IDT	NA		Reuse
Software and algorithms	Fiji (version 2.16.0)	Schindelin, J. et al., 2012	imagej.net/ software/fiji/	RRID:SCR_002285	Reuse
Software and algorithms	Nikon NIS Elements software	Nikon	microscope.healthcare.nikon.com	RRID:SCR_027181	Reuse
Software and algorithms	GraphPad Prism (version 11.0.2)	GraphPad Software	graphpad.com	RRID:SCR_002798	Reuse
Software and algorithms	limma (version 3.68.4)	Bioconductor	http://bioinf.wehi.edu.au/limma/	RRID:SCR_010943	Reuse
Software and algorithms	R (version 4.6.1)	R Foundation	https://www.r-project.org/	RRID:SCR_001905	Reuse
Software and algorithms	Ggplot (version 4.0.3)	CRAN	https://cran.r-project.org/web/packages/ggplot2/index.html	RRID:SCR_014601	Reuse
Software and algorithms	clusterProfiler (version 4.20.0)	Bioconductor	http://bioconductor.org/packages/release/bioc/html/clusterProfiler.html	RRID:SCR_016884	Reuse
Software and algorithms	Gene Ontology	Gene Ontology Consortium	http://www.geneontology.org/	RRID:SCR_002811	Reuse
Software and algorithms	Seurat (version 5.5.1)	Satja Lab	https://github.com/satijalab/seurat	RRID:SCR_016341	Reuse
Software and algorithms	DoubletFinder (version 2.0.6)	GitHub/R package	https://github.com/chris-mcginnis-ucsf/DoubletFinder	RRID:SCR_018771	Reuse
Software and algorithms	Harmony (version 2.0.5)	Immunogenomics/GitHub	https://github.com/immunogenomics/harmony	RRID:SCR_022206	Reuse
Software and algorithms	DeSeq2 (version 1.52.0)	Bioconductor	https://bioconductor.org/packages/release/bioc/html/DESeq2.html	RRID:SCR_015687	Reuse
Software and algorithms	CellProfiler 4.2.8	CellProfiler Image Analysis Software	http://cellprofiler.org	RRID:SCR_007358	Reuse
Software and algorithms	pegasus (version 1.10.0)	Pegasus	https://pegasus.readthedocs.io/en/stable	RRID:SCR_021645	Reuse
Software and algorithms	scanpy (version 1.9.8)	GitHub	https://github.com/theislab/scanpy	RRID:SCR_018139	Reuse
Software and algorithms	dreamlet (version 1.9)	GitHub	https://github.com/GabrielHoffman/dreamlet	RRID:SCR_028168	Reuse
Other	48-well plate	P48G-1.5-6-F	MatTek		Reuse
Other	48-well CytoView MEA plates	Axion Biosystems	Cat# M768‑tMEA‑48B		Reuse
Other	96-well plate with cover glass thickness polystyrene bottom	Greiner Bio-One	655096		Reuse
Other	Ti2E Ax R Confocal Microscope	Nikon	microscope.healthcare.nikon.com		Reuse
Protocols	Human iPSC maintenance	protocols.io	https://dx.doi.org/10.17504/protocols.io.bp2l6xmjrlqe/v1		Reuse
Protocols	Differentiation of human iPSCs into neurons	protocols.io	https://dx.doi.org/10.17504/protocols.io.n92ldomb9g5b/v1		New
Protocols	Differentiation of human iPSCs into astrocytes	JoVE	doi.org/ 10.3791/65921		Reuse
Protocols	Differentiation of human iPSC into endothelial cells	Springer Nature	doi.org/10.1007/978-1-0716-3287-1_11.		Reuse
Protocols	Differentiation of human iPSCs into mural cells	Springer Nature	doi.org/10.1007/978-1-0716-3287-1_11.		Reuse
Protocols	Differentiation of human iPSCs into oligodendrocyte progenitor cells	protocols.io	https://dx.doi.org/10.17504/protocols.io.n92ldomb9g5b/v1		New
Protocols	Differentiation of human iPSCs into microglia	protocols.io	https://dx.doi.org/10.17504/protocols.io.n92ldomb9g5b/v1		New
Protocols	miBrain and other 3D tissue assembly and cryopreservation	protocols.io	https://dx.doi.org/10.17504/protocols.io.n92ldomb9g5b/v1		New
Protocols	Exposure of tissue to exogenous α-Synuclein	protocols.io	https://dx.doi.org/10.17504/protocols.io.n92ldomb9g5b/v1		New
Protocols	miBrain MEA	protocols.io	https://dx.doi.org/10.17504/protocols.io.n92ldomb9g5b/v1		New
Protocols	Immunofluorescence	protocols.io	https://dx.doi.org/10.17504/protocols.io.n92ldomb9g5b/v1		New
Protocols	DQ-BSA proteolytic activity assay in astrocytes	protocols.io	https://dx.doi.org/10.17504/protocols.io.n92ldomb9g5b/v1		New
Protocols	A-Syn HiLyte Uptake/Degradation	protocols.io	https://dx.doi.org/10.17504/protocols.io.n92ldomb9g5b/v1		New
Protocols	Western blotting and dot blotting	protocols.io	https://dx.doi.org/10.17504/protocols.io.n92ldomb9g5b/v1		New
Protocols	Collection and treatment with conditioned media	protocols.io	https://dx.doi.org/10.17504/protocols.io.n92ldomb9g5b/v1		New
Protocols	Treatment with cholesterol lowering drugs	protocols.io	https://dx.doi.org/10.17504/protocols.io.n92ldomb9g5b/v1		New
Protocols	BODIPY-Cholesterol assay	protocols.io	https://dx.doi.org/10.17504/protocols.io.n92ldomb9g5b/v1		New
Protocols	Preparation of tissue for single-nucleus RNA sequencing (snRNA-seq)	10x Genomics. Chromium Nuclei Isolation Kit Sample Prep User Guide.	https://www.10xgenomics.com/support/universal-five-prime-gene-expression/documentation/steps/sample-prep/chromium-nuclei-isolation-kit-sample-prep-user-guide?utm_source=chatgpt.com		Reuse
Deposited Data	Figure 1 Raw Image Data	This paper	10.5281/zenodo.21177115		New
Deposited Data	Figure 2 Raw Image Data	This paper	10.5281/zenodo.21177115		New
Deposited Data	Figure 3 Raw Image Data	This paper	10.5281/zenodo.21177115		New
Deposited Data	Figure 4 Raw Image Data	This paper	10.5281/zenodo.21177115		New
Deposited Data	Figure 5 Raw Image Data	This paper	10.5281/zenodo.21177115		New
Deposited Data	Figure S1 Raw Image Data	This paper	10.5281/zenodo.21177115		New
Deposited Data	Figure S2 Raw Image Data	This paper	10.5281/zenodo.21177115		New
Deposited Data	Figure S3 Raw Image Data	This paper	10.5281/zenodo.21177115		New
Deposited Data	Figure S4 Raw Image Data	This paper	10.5281/zenodo.21177115		New
Deposited Data	Figure S5 Raw Image Data	This paper	10.5281/zenodo.21177115		New
Deposited Data	Figure S5a DEGs - all genes	This paper	10.5281/zenodo.21177115		New
Deposited Data	Figure S5a DEGS - down	This paper	10.5281/zenodo.21177115		New
Deposited Data	Figure S5a DEGS - up	This paper	10.5281/zenodo.21177115		New
Deposited Data	Figure S5a - RNAseq analysis pipeline	This paper	10.5281/zenodo.21177115		New
Deposited Data	snRNA-seq raw sequencing data	This paper	10.5281/zenodo.21510593		New
Deposited Data	snRNA-seq processed dataset	This paper	https://doi.org/10.5281/zenodo.20818855		New
Deposited Data	snRNA-seq analysis pipeline	This paper	https://doi.org/10.5281/zenodo.20816515		New
Deposited Data	snRNA-seq interactive visualization	This paper	https://mibrain.cells.ucsc.edu		New
